# Substantial genomic and methylation variability between MCF-7 sublines

**DOI:** 10.64898/2026.02.17.706500

**Authors:** Halimat C Atanda, Adam D Ewing

**Affiliations:** Mater Research Institute - University of Queensland

## Abstract

Cancer cell lines have long been used as *in vitro* models for molecular assays in diagnostic and therapeutic development due to their accessibility as a well-controlled system. MCF-7 cell lines are the most widely studied cell lines in human breast cancer research, and its sublines have been reported to exhibit clonal, cytogenetic, and transcriptomic variability. However, allele-specific methylation alterations in cancer genomes remain inadequately explored, largely due to limitations in sequencing methods. Here, we applied nanopore sequencing technology to characterise the genomic and epigenomic landscapes of two MCF-7 sublines. We identified global and local DNA methylation differences as well as structural variants (SVs), and single-nucleotide variants (SNVs) between and within the sublines. Our analysis revealed substantial divergence in methylation patterns between the sublines, with ∼3% of the differentially methylated regions (DMRs) overlapping with known cancer driver genes. These DMRs overlap breast cancer-associated genes, including ERBB2, CDH1, SALL4, GATA2, GATA3, HMGA2, and FBLN2. We find that the majority of differentially methylated sites are explained by differential allelic methylation, and that allele-specific DMRs often overlap points where antisense non-coding RNAs overlap protein-coding genes. Transposable elements in both sublines also showed distinct methylation profiles, with one subline having hypomethylated L1 elements compared to the other, which correlated with the amount of apparent insertional mutagenesis attributable to L1 between the sublines. Our study demonstrates the utility of nanopore sequencing in providing novel insights into genomic and methylomic differences within cell lines, in addition to insight into the nature of differential allelic methylation.
