## Supplementary Table 3 for "Substantial genomic and methylation variability between MCF-7 sublines"

### Sheet: cgc_dmr_curated_annotated
Chrom	Start	End	Allele Specific?	Figure?	Gene(s)
chr1	2213705	2247418	Amb		SKI|protein_coding
chr1	3232145	3265769	Yes		PRDM16|protein_coding
chr1	6189490	6225153	Yes		ICMT|protein_coding,RPL22|protein_coding,RNF207|protein_coding
chr1	43333295	43364793	Amb		ELOVL1|protein_coding,MPL|protein_coding,CDC20|protein_coding
chr1	47209875	47247689	Amb		TAL1|protein_coding
chr1	155173327	155207289	Yes		AL713999.1|protein_coding,KRTCAP2|protein_coding,THBS3|protein_coding,TRIM46|protein_coding,MUC1|protein_coding
chr10	8039799	8075126	Yes	3, 4	GATA3|protein_coding
chr10	31304499	31336376	Yes	S13	ZEB1|protein_coding
chr10	43089633	43121590	Yes		RET|protein_coding
chr10	101115756	101148620	No		TLX1|protein_coding
chr10	121580208	121613921	Yes	S8	FGFR2|protein_coding
chr11	32418876	32451721	Yes	S14	WT1|protein_coding
chr11	128676779	128711113	Amb		FLI1|protein_coding
chr12	4257510	4290924	No		CCND2|protein_coding
chr12	47988075	48020420	Yes	S9	COL2A1|protein_coding
chr12	53957934	53990987	Yes	S15	AC012531.3|protein_coding,HOXC6|protein_coding,HOXC10|protein_coding,HOXC12|protein_coding,HOXC11|protein_coding
chr12	65810012	65841990	Yes	S6	HMGA2|protein_coding
chr12	104442860	104474495	No		CHST11|protein_coding
chr13	27951005	27984664	No		CDX2|protein_coding,URAD|protein_coding
chr13	35459676	35492256	Yes		NBEA|protein_coding,MAB21L1|protein_coding
chr13	94691045	94727741	Amb		SOX21|protein_coding
chr14	36503465	36535119	Yes	S16	NKX2-1|protein_coding,SFTA3|protein_coding
chr14	60632570	60665389	No		SIX1|protein_coding
chr14	99229541	99262128	Amb		BCL11B|protein_coding
chr16	68721691	68754410	Yes	S5	CDH3|protein_coding,CDH1|protein_coding
chr17	39684770	39716809	Amb	S1	PGAP3|protein_coding,ERBB2|protein_coding
chr17	77304338	77338859	Amb		SEPT9|protein_coding
chr17	77357376	77388603	Amb		SEPT9|protein_coding
chr18	25332342	25366405	Amb		ZNF521|protein_coding
chr2	15926344	15959499	Yes	S7	MYCN|protein_coding
chr2	113220184	113252075	No		PAX8|protein_coding
chr2	176077326	176123359	Yes		HOXD11|protein_coding,EVX2|protein_coding,HOXD12|protein_coding,HOXD13|protein_coding,HOXD10|protein_coding,HOXD9|protein_coding
chr2	177377332	177408472	No		NFE2L2|protein_coding,AGPS|protein_coding
chr2	218966306	219003739	Amb		CFAP65|protein_coding,CRYBA2|protein_coding,FEV|protein_coding
chr20	40672482	40703869	No		MAFB|protein_coding
chr20	51785422	51817834	Yes	S4	SALL4|protein_coding
chr20	63521216	63552798	No		PTK6|protein_coding,SRMS|protein_coding,FNDC11|protein_coding,PPDPF|protein_coding
chr22	19703384	19744265	Yes		GP1BB|protein_coding,SEPT5|protein_coding
chr22	39224369	39257498	No		PDGFB|protein_coding
chr3	12273090	12304186	Amb		PPARG|protein_coding
chr3	13533720	13564473	Amb	S2	FBLN2|protein_coding
chr3	128473649	128508667	Yes	S3	GATA2|protein_coding
chr3	138930804	138961918	No		FOXL2NB|protein_coding,FOXL2|protein_coding
chr4	108151436	108183457	Yes	S10	LEF1|protein_coding
chr5	159083518	159116987	Yes	S11	EBF1|protein_coding
chr5	180603271	180665058	Yes		FLT4|protein_coding
chr6	105978859	106010612	Yes		PRDM1|protein_coding
chr6	108545845	108577755	Yes		FOXO3|protein_coding
chr7	27146009	27214828	Amb		AC004080.3|protein_coding,HOXA9|protein_coding,HOXA7|protein_coding,HOXA13|protein_coding,HOXA10|protein_coding,HOXA11|protein_coding,HOXA6|protein_coding
chr7	92821205	92852373	Yes	S12	CDK6|protein_coding
chr7	128016033	128047329	Yes		LRRC4|protein_coding
chr7	129173100	129205431	Yes		SMO|protein_coding
chr9	20604305	20638137	Amb		MLLT3|protein_coding
chr9	37010104	37043435	Amb		PAX5|protein_coding
chr9	93169606	93201756	Yes		WNK2|protein_coding
chr9	95499320	95531826	Yes		PTCH1|protein_coding
chr9	107471538	107503407	No		KLF4|protein_coding
chr9	130819541	130851390	Yes		ABL1|protein_coding
chrX	40091404	40123678	Yes		BCOR|protein_coding
chrX	40129498	40191116	Amb		BCOR|protein_coding
chrX	65652066	65684530	Amb		MSN|protein_coding
chrX	130094268	130126475	No		ELF4|protein_coding
chrX	133967807	134000496	Amb		GPC3|protein_coding
