## Supplementary Table 4 for "Substantial genomic and methylation variability between MCF-7 sublines"

### Sheet: tldrTEs.annot.highconf
Chrom	Start	End	Strand	Family	Subfamily	StartTE	EndTE	LengthIns	Inversion	UnmapCover	MedianMapQ	TEMatch	UsedReads	SpanReads	NumSamples	SampleReads	EmptyReads	NonRef	TSD	Consensus	Remappable	Filter	High_Confidence	Annotation
chr1	868470	868484	-	SVA	SVA_F	0	1387	1718	FALSE	0.980792	60	94.4434	11	10	1	ATCC_guppy|11	ATCC_guppy|12	NA	GGATTTCACAGATTT	AATGAAGGTGGTTGAAATGTTCACATTAAAGAACTTCCACCCAGATTGCAAGAAAAGAGAGAAGAATGGAGACGGCAGCACGAGCCCCTACAATAAAAGCAGATGTTTTGAGATCAGTTATATTTCTTCTGACAAAAATTAAAGACAGAAACCAAAGTTTAGCCTGAGGCTACAATTAATTGGGCAATAAGCCAGAGGCACATATGGCATAGACAGATTTAAACATTTCTCCCTGATATTAATACAAACACTAAAATTACAAATACTTTGATTCCAAATAAAACAAATATTTAAAAAATTTAATGAATAAACACTGGGGTCTACAGTAGTATTTGAAGGAGAGCTCACAAACAGATTTGGTTTTTGAAGGTTAGAACTGGTGGTCTAGAGAATTCATTT…	TRUE	PASS	No	TUBB8P11|unprocessed_pseudogene;LINC01128|lncRNA;FAM41C|lncRNA
chr1	8441930	8441946	-	ALU	AluYb9	1	318	317	FALSE	1	60	96.2872	3	3	1	ATCC_guppy|3	ATCC_guppy|16	NA	CAATACACACACTTTTTT	AGGCAGCACTGCCCCAGGGGCACTGAACAAGGGGACAATTTAAAACATTGACACTGGTGCTGCACAGTGCCTtcAGCTCTGAGGTCAGGATGAGAAAGACTCCACAAGTCAGACATTTTCTGATTCTCTGCTTTCAACAAAACACAAGGAGGTCCTAGTGGAAGTGTCATCTGATAGATTGCGGAAAGTCATATCTGACGACAAATTATACTTTTGGCATTATTATGGAAAGAATTCAAATAACTGAGTGACACTGTAACAAAACTATCATTCCCATCTACTTACTCACATAAACAAGGTTTCTGGGCACTTACGTGTTTAAAAAAACCATACAATTTATTTCCAATAAATGTTAAGCAAAAATGAAAATTATATCAACATTTACATTATTTCGTTGTT…	TRUE	PASS	Yes	RERE|protein_coding
chr1	9170338	9170422	+	ALU	AluYa5	0	308	230	FALSE	0.995652	60	89.5603	10	10	1	ATCC_guppy|10	ATCC_guppy|2	NA	TGGCTAACATGGTGAAACCCCATCTCCACTAAAAATACAAAAAATTAGCCAGGTGTGGTGGCAGACACCTGCAGTCCCAGCTACT	AAGCGCCCTACAAACCCCCTCACTCAGCTATGGGCTCCCAGTGCCCACCCCAAGCATCACACGTCTCCCTGCATCATGGTGGCCAACTCGCTTGTACCTCCCTCTCACCAGACTGAGTGTCAGCTTCCTGTTCCTACTCCCAGCACCTAGCCCAGCAGACAGGACATAGTGAGTGCCAGTAAAGGTCTGTTGAGAAAGCACAGGAGGAGGAGTGGGCAAAAAAGACGGGCAGCGCTGCCAGCCAGCCTGCGCTGTCAGCGGACCGCACGTTCCAATCCTTCAAGAGCTTAATGATCAGGCTGAGCCTCAGGTGTTTAGTCTGTCGTCAGCCCAGAAAACACAGGTGAGGCAGCAGATGGGAAAGTGCTTTAAAAACTGTAACTGGGGCCGAGCGCTGTG…	TRUE	PASS	No	MIR34AHG|lncRNA
chr1	46337331	46337345	+	ALU	AluYb8	1	304	253	FALSE	1	60	95.5244	11	11	1	ATCC_guppy|11	ATCC_guppy|10	NA	AAAAATACAAAAGAA	ATATTTTAAAATATCTAGAAGAATTATAATGATCCCAACACAAAGATAAATGTTTGTGTTTGAGGTGATGGATATCCCAATCCCTTCATAATTGATCATTATACATCATATACATGTATCAAAATATCACATGTACTCCCAAAATATGTACAATTATTATATATCAATAAAAATCACCAGCCTGACTTTGGGAGGCCGAGGCGGGCGGATCACGAGGTCAGGAGATCGAGACCATCCTGGCTAACACGGTGAAACCCCGTCTCTACTAAAAATACAAAAAATTAGCCGGGCGAGGTGGCGGGCGCCTGTAGTCCCAGCTACTCGGGAGGCTGAGGCAGGAGAATGGCGTGAACCCCGGGGGGCGGAGCCTGCAGTGAGCCGAGATTGCGCCACTGCACT…	TRUE	PASS	Yes	NSUN4|protein_coding;NSUN4|retained_intron;NSUN4|nonsense_mediated_decay
chr1	53955179	53955194	-	L1	L1Ta	1	6102	6089	FALSE	0.999672	60	99.2048	5	3	1	ATCC_guppy|5	ATCC_guppy|30	NA	TGATTTTATATTCTTT	TTTGCCATGCTGTTGAAAACCTGCTTATCCATTTGCGATGTCTGGATACTGTTGTAGTGGTAGATTGGTCAGATTGGGATGAGAATAGCACTTTTCATTCACATTTGATGAGGACATAAATTAGTGTAGCATTTCTGGAAGCAGTTTAGCAATATGTATCAAGAACCTTGAAAACATCCATACTATTTGTTTGACCCATTAATTCTACTTACTAAGAATCTATTCTGATCCCTAATGTAATAATCAAAGATGGGAACAGATATTTTTACATAAGAGTGTTCATTGTAGTACTGtTTTGTACAAGTGAAAATCTAAAAACTAAATGTTCAACAGTAGGGAGTTGGTTAAGCAAATTATAGTATATTTATATGATGAAATATTATGTAACTATTAAGATAA…	TRUE	PASS	Yes	LRRC42|protein_coding
chr1	69625373	69625388	-	ALU	AluYa5	0	314	313	FALSE	1	60	98.8501	5	5	1	ATCC_guppy|5	ATCC_guppy|16	NA	CAGTCTTAGGATCTTT	CCATTACCATATATCTTTATTACTGTAACCTTATATTAATTTATACCATTTGTGAGAATATTCTCTTTCCTTATTCTTCAATACTGTCATAAAACTAAGCTATACCATCCCCATTTTCATATACATTTTAGAAACAATTCGTCAAAGACCTCAAAAAATTGTCATTTTTATTGAGAAAATTTGTATAAGGCTGGCATTATTTTTCTTTAAATGATTAGCAAAATTCATTTCTAAAGCCGTCTGAGCAAGGAGTTTTCTTTGTGGGGAGATTTTAATTACAGATTAAATATCTTTAATAGTTAAAAGGAGTAtTTTTGGTTTTTCTCCTCTTATGTCAATTTTATTAAGCTGTATTTTATGGGAATTTGTCTTTTGATTTCAAATATGTGAGCATAAACT…	TRUE	PASS	Yes	LRRC7|protein_coding
chr1	79116390	79116396	-	ALU	AluYb9	0	300	300	FALSE	1	60	99.67	13	13	1	ATCC_guppy|13	ATCC_guppy|7	NA	GATTTTT	GAGTGAATCTATCTCGTGTTGGATAGTCACGTAATAGAATTAATATTAACATATTAATATTAATAAATCATATCAGTAAGCAGTAAGAGTGAATTAACCTCATCCACATGCAACAACATAGATGAATTTCAGCAATATAATATTGAGTATAAATGTACATACACCATGAAAGTGTTTTTAAGAAGCTAATAAAATGTAGAGGAATACATAAAGATGAATTAAAAATATATAAACCTACAGCAAGGAAATAGTGAATGAAGCATCTTGATGGTTATTACTTGGGTTTAGAGTGGCAGGCGGATGTTGTGGAAGGCTGGGGGATGCATAGATTATCCATTGAGTACCCTTTTGTATTGAATGATAGGTTCATGAGTGCTTGTGATGTTATTTTTAAAAATG…	TRUE	PASS	Yes	ADGRL4|protein_coding;ADGRL4|nonsense_mediated_decay
chr1	79833411	79833420	-	ALU	AluYb9	1	324	278	FALSE	1	60	95.7446	8	8	1	ATCC_guppy|8	ATCC_guppy|8	NA	GCATTGTTTT	AAAGCATGGTATGGGCCTATAGGAATTTTCTATATAGTTTCAATATGAAAACATAGAAACTAAAAATAATATGCAGAACAAGTTCAAGAATTACAACAATCTTCATTCCTAGGAATACTCAGCCCCATGTAGCTAATGATAATCACTGTCCTGGTCTCATTTAGCAACTTTTATTCTTTCTATATATACTCCTGTTAGTATATGAATGAATATTTTCTAGTATCAGGATTTATGCATAAATTTCAAGGAATTTTGCCTCTTTCTGCAATTAATAATATTTTTCGTGTTATTCTATCTCCACCATCTGGAGTTCTGTTATAGTTTTTCCAGAAGTGAATCACATTCCCCTAAAACATTATTAAATAATGTCTGTTTCAACCATTGTTCTTAATAGTGGGG…	TRUE	PASS	Yes	NA
chr1	122289595	122289608	-	L1	L1Ta	3802	6041	2231	TRUE	1	4	99.193	3	3	1	ATCC_guppy|3	ATCC_guppy|150	NA	TGGAAACACTCTTT	GTTGGAGGACCTGCAAGTGGATATTTGGAGCACTTTGTGGCCTTCGTTCGAAACGGGTATATCTTCACATAAAATCTAGACAGAAGCCTTCTCAGAAACTTCTCTGTGATGATTGCATTCAACTCACAGAGTTGAACATTCCTTTTGATAGAGCAGTTTTGAAACTCTCTTTTTCTAGCATCTGCAAATGGATAGGTGGAACTCTGTGAAGATTTCTTTGGAAACGGGAATATCTTCACGTAAAAAGTAAACATAAGCATTCTGAGAAACTTCTTTGTGAGGCTTGTGTTCATCTCCCAGAGTATAACATTGCTTTTCATAGAGCAGTTTTGAAACATTCTTTTCGTAGAGTCTCCAAGTGGACATTTGGAGCGCTTTCAGGCCTGTGGTGGAAAAGGA…	TRUE	PASS	No	NA
chr1	122297059	122297072	-	L1	L1Ta	3802	6042	2233	TRUE	1	1	99.1065	3	3	1	ATCC_guppy|3	ATCC_guppy|120	NA	TGGAAACACTCTTT	TGTTGGAGGACCTGCAAGTGGATATTTGGAGCACTTTGTGGCCTTCGTTCGAAACGGGTATATCTTCACATAAAATCTAGACAGAAGCCTTCTCAGAAACTTCTCTGTGATGATTGCATTCAACTCACAGAGTTGAACATTCCTTTTGATAGAGCAGTTTTGAAACTCTCTTTTTCTAGCATCTGCAAATGGATAGGTGGAACTCTGTGAAGATTTCTTTGGAAACGGGAATATCTTCACGTAAAAAGTAAACATAAGCATTCTGAGAAACTCCTTTGTGAGTCTTGTGTTCATCTCCCAGAGTATAACATTGCTTTTCATAGAGCAGTTTTGAAACATTCTTTTCGTAGAGTCTCCAAGTGGACATTTGGAGCGCTTTCAGGCCTGTGGTGGAAAAGG…	TRUE	PASS	No	NA
chr2	652657	652671	+	ALU	AluYa5	0	320	318	FALSE	1	60	99.1681	6	6	1	ATCC_guppy|6	ATCC_guppy|8	NA	AAAAGACATCTTTTA	TGCTGAGCTGTGAGGTCCGAGGTACATTCATTCCAGGAACCGTGGGCTGTTGCGGTGCCCAGTGAAGGCCTGGTCCCCCGGCTGCAGCCCATCCTTCCCACCACAGCCCACACCCACTGGGCCATACCTGGGCCTGTGGGGCCACCTATGAGTGCTTCCCTTCACTTCACCCAGACCGCAGTGCAGGAATTGCCAAGAATCCGTGAGCGGCCGTGGTATCCGTCAGAGCATGGGCTGCTCCTGTCCTCAGGAGTCTCTTGGCAGATCCAGGGCCTTTGCACTCAGGGTCACTTTCAGGTCACACTGGGCTGGGCTTGACTCTGCAGACCAATCTGGAAACCCCTTATGTGTGACATCAGCTTTTCTTACCTGTCAATATGGCATACGTTTCCATTAAGC…	TRUE	PASS	Yes	NA
chr2	70134807	70134886	-	ALU	AluYa5	44	270	226	FALSE	1	60	96.9	15	15	1	ATCC_guppy|15	ATCC_guppy|17	NA	TCCCAAAGTGCTGGGATTACAGAAATGAGCCACCACATCCGGATTTTTTTTTTTTTTTTTTTTTTTTTGAGACAGGGTC	AGATCAGCTCAGCAGAACAGTATAAGGCTACACTTTGAACAGTAGCTGTCTCCTTGGGGGAACCCTACAATGAAGGGGAATCCATTAAAAGGAGGGTATAGGCTAGATGTCTGTTCTCCAGGCTTGTCATGGCAAGCTCAGGATCAGAGAGACCACCCATCCATTCATCAATGCATTCATTCACTCATTCAATAGACATCTATAGAGCACtTTTTTTTTTTTAGACGGAGTCTCTCGGTTGCCCAGGCTGGAATGCAGTAGTGCGATCTAGGCTCACTGCAACTTCCGCCTCCTGGGTTCAAGCAATTCATCTGCCTCAGCCTCCTGAGCAGCTGGGACTACAGGCATTAGCCACCACGCCTGGCTAATTTTTAAAATATTTTTAGTAGACATGGGGTT…	TRUE	PASS	Yes	NA
chr2	165612980	165612993	+	L1	L1Ta	4912	6111	990	TRUE	1	60	98.6374	4	4	1	ATCC_guppy|4	ATCC_guppy|21	NA	AAAAGATACCTCCA	CCCTACAGGGGCCACAGAATACaTTGAATTTATTTCTCCCATCTAGCTATAACTTTTTATCTATTCATCAACGTCTTCCTGTCCTCCCTCTTTCCCTACAATTCCCAGCCTCTAATAATCACAGTTCTACTCTCTACTTTTATTAGCCCAAATTTTTTTTAGCTCTCACATATAAATGAGAACATGAGTGGTATTTGTCTTCCTGTGTCTGACTTATTTTATTTAACATAATGTCCTCCAGGTTCATTCATGTGGCCATGAATGACAGGATTTTATTATTTCATGGGTGAAAAGTATTCTATTGTGTATATATACCACATTTTCTTTATCCATTCATCTGTTGATGGACAATTAGGTTGATTCTGTATACTGGCTATTGTGAATAGCGCTGCAGTAAAG…	TRUE	PASS	Yes	CSRNP3|protein_coding
chr3	14980481	14980491	+	L1	L1Ta	3	6113	6102	FALSE	1	60	99.0628	4	3	1	ATCC_guppy|4	ATCC_guppy|34	NA	AATGGGAAAGC	TTCCTTGATGGTGGGCAAATTTGGGGTTGCTCCTATTTTAAAACCATTGCCACCCGTAGTCCCCACTGTAGAATTTCCTTAGGTGGCCATATTATATACTACGTGAACTCTGGCTTCCTTGGTTTTATACCTCATGGGCTGAGTTGTTAAGATTCCTACTCTTTTCCGGCATTGGGGTTGGGGGTGTTAGGGAACAGGGTCTCACTCTGTCACCTAGGCTGAAGAGCAGAGGTGTGATCACAGCTCACTGTAACCTTGAACTGCTGGGCTCAAGCAGTCCTCCCGCCTCAGCCTTCCAAGGAGCTAGGATTACAGGTGTGCACCATGACCCAGCTAATTAAAAAAAAAAAAAAATGTTTTTTTGGTAGAGACAGGAACTCACTATGTTGTACAGGCTGC…	TRUE	PASS	Yes	NR2C2|protein_coding;NR2C2|retained_intron
chr3	75052064	75052066	+	L1	L1Ta	5807	6035	228	FALSE	1	60	98.68	11	11	1	ATCC_guppy|11	ATCC_guppy|16	NA	NA	TGAGTAAATTGCCTTCATCTGTAGTGTCGGGCCTGTTCTCTTTCCAAAACTATGCCCCAAATTTAAAGTCTGGAGTCTCTGACTCTGTTTCTTAGTTTTCTTGTTGCTGCTCATGTTGCCTTCATTGTCTTGAATGTGGAATCCCTATATTTCTGTCTGACTTCCACAGACCTCTCTTACCTTCTTTGTCCTTACAGCTTTAGAGCAAATCTTTCAAATGTTAACTTCCTGGAAAAGGTTAGGTACTGAACACTGGTAGGTAATTGGTCCTTTGGGCAGATTAAGTCTATACAGGGTAAAGGGAATGATAGAAGAAAACTCCTCTCATTGAGTTAAAGAGGACAAAATGGGGGCAATGGATGGAAGAGATTTCTTCTTACTTATTATCTATATCATGTG…	TRUE	PASS	Yes	NA
chr3	101024450	101024471	-	L1	L1Ta	0	6071	6050	FALSE	1	60	99.4235	12	8	1	ATCC_guppy|12	ATCC_guppy|11	NA	CATACATGACTTTTATTATTTT	CTTTCAGCAATGTTTTATAGTTCTCCTCGTAGAGATCTTTCAACTCCTTGGTTGAGCATATTACTATGGTTTTATTGTTTGTTTGTTtgtttgTGTGTGTGTGTGTGTGTGTGTGTGTGTGTGCGTAGCTACTGTAAAAGGGATTGAGGTCTTGATTTGATTCTCGGCTTGGTCATTGTTGGTGTATCACAGATCCACTGATTTGTGTACATTGTTTTTGAAACCTGAAACTTTATTGGATTTATTTATCAGATCTAGAAATCACTTGAAGGAGTCTTTAGGGTTTTCCAGGTATAAGATTATATTATCACCAAAGTGATACTTTGACTTCCTCTTTTCCAGCTTGGATGCCGTTTATTTCTTTCTTTTGTCCGATGCTCTGGCTAGAACTTCCAGTAC…	TRUE	PASS	Yes	NA
chr4	49302150	49302163	-	ALU	AluYa5	2	305	301	FALSE	1	60	97.5568	4	4	1	ATCC_guppy|4	ATCC_guppy|362	NA	CCAATAACTGACTTTT	AAACGTGTGCCATGGTGGTTTGCTGCACCTGTCAACCCATCACCTAGGTATTAAGCCCAGCATGCAGGAGCTGTTTTTCTTAACGCTCTGCCTCCCGAAAGGCCCCAGTGTGTGTTGTTCCCCTTCCTGTGTCCATGTGATCTCATTTTTCAGCTCCCATTATAAGTGAGAATGTGGCGTTTGGTTTTCTTTCCCTGGATTAGTTTTTGAGGATAATGACCACACATCACCACTGATTTGTTTTTTAGTATAAAGAGTAGTATTTTATTGAATAAGATTTGCTCACAGAAAAATAAGCTTAAATCTACAATGAATGCCAGACTCTACAGCAGAAAGCAATTTTCTCACTTTTCCACACACAATGGTTCCTACTAAGTAAAAGAAACATAAAATTTCATT…	TRUE	PASS	No	NA
chr4	55754890	55754933	+	ALU	AluYa5	0	286	292	FALSE	1	2	95.45	6	6	1	ATCC_guppy|6	ATCC_guppy|6	NA	AAAAAAAAAAAAAAAAAAGAAAGAAACGTGTAAGAATACATGATTC	TCTTCTCCTCTTGTCTCAGGTAGCATCCataTGTGAGACACTGACACaAGAAACTTCCAGAATTGCAAATTTAATATCAGACCCAGATGATGGGAATTCCACCACCCCATGAGTCAGCTTGGCTGCCAGTTAGCTAGCCCCCTTAAGTGGCTCTACCCCTTCATGTTATTAAAAAAAAAAGAAACATATGGTGGAGCACAGTGGCTCACATCTGTAATCCCAGCACTTTGGGAGGTGGAGGCGGGCAGATCACTAGAGGTCAGGAGTTTGAGACCAGCCTGGCCAACATGGTGATACTCTGTCTCTACTAAAAATACAAAAATTTAAGTGGGTGTGGTGGCGCTTACCTGCAGTCATAGCCACTCCGGGGGCTGAGGTATAAGAATTGCTTGGACCTGG…	TRUE	PASS	Yes	NA
chr4	178132453	178132458	-	L1	L1Ta	2044	5074	2165	FALSE	1	60	99.448	3	3	1	ATCC_guppy|3	ATCC_guppy|17	NA	NA	GTCTTTGTATTACATTTTAAAGATATACTACAAGTATTTATCTATACTATTATTGATAGACAATTTGGTTATTGCCAGTTATTAGCTACTTTAAATTGTGCAGTTATTCATACTGTCATAGGTGTTTTAACTACATATTTGCCTATGGAATTTCAATGTAATTACCTAATGTTACAAATAAATAGGATTCTATTACATATCTACTCTGCAAATGTTGTATTAGTGTTCTTTTACATTATGTCGCATTTTCCTCCAGTTATTTGTACTTTGACAGGTTaAGAGTGTTTTGGCTTTGAAAAATGTTTCATGGAAGTTcGCAGAAATCTTTCAAAATCACATTTATTCATGATCAGAAACACCATGTCTTATAGCAAATTTATCTAATCATTTTCTTTTAAA…	TRUE	PASS	No	NA
chr5	49725532	49725545	+	L1	L1Ta	3628	6044	2404	TRUE	1	20	98.4199	5	5	1	ATCC_guppy|5	ATCC_guppy|8	NA	AAAATGGAAATATC	CTTCCCATgAGAAACTAGACTGAAGCATTCTCAGCAACTTCTTTGTGACGTTTGCATTCATCTCACAGTGTTGAACATACCTTTGCATAGAGTAGTTTTGACACACTATTTTTGTAGTATCTGCAAGTGGATATTTGGACTGCTTTGAGGCCTTCATCGGAAACGGGAATATCTTCACATAAACACTGGACAGAAGCATTCTCAGAAACTTCTTTGTGATCTGCCCATTCAACTCACAGAGTTGAACCTTCCTTTTTATGGAGCAGTTTTGAAACACTGTTTTTGGAGAATCTGCAAGTGGATATTTGGAGCGCTTTGAGGCCTATGGTAGAAAAAGAAATATCTGCCTCTAAAAACTAGACAGAAGCATTCTGAGAAACTTCTTTGTGATGTTTGCAT…	TRUE	PASS	No	NA
chr5	49723316	49723318	+	L1	L1Ta	3628	6042	2397	TRUE	0.997497	1	98.37	3	2	1	ATCC_guppy|3	ATCC_guppy|11	NA	AAA	TCTTCCCATAGAAACTAGACTGAAACATTCTCAGCAACTTCTTTGTGACGTTTGCATTCATCTCACAGTGTTGAACATACCTTTGCATAGAGTAGTTTTGACACACTATTTTTGTAGTATCTGCAAGTGGATATTTGGACTGCTTTGAGGCCTTCATCGGAAACGGGAATATCTTCACATAAACACTGGACAGAAGCATTCTCAGAAACTTCTTTGTGATCTGTCCATTCAACTCACAGAGTTGAACCTTCCTTTTTATGGAGCAGTTTTGAAACACTGTTTTTGGAGAATCTGCAAGTGGATATTTGGAGCGCTTTGAGGCCTATGGTAGAAAAGGAAATATCTGCCTCTAAAAACTAGACAGAAGCATTCTGAGAAACTTCTTTGTGATGTTTGCAT…	TRUE	PASS	No	NA
chr5	49727746	49727757	+	L1	L1Ta	3628	6045	2407	TRUE	1	20	98.2065	5	4	1	ATCC_guppy|5	ATCC_guppy|6	NA	AAAAAGGCAATATC	AACTAGACTGAAGCATTCTCAGCAACCTCTTTGTGACGTTTGCATTCATCTCACAGTGTTGAACATACCTTTGCATAGAGTAGTTTTGAAACGCTATTTTTGTAGAATCTGCAAGTGGATATTTGGACTGCTTTGAGGCCTTCATCGGAAACGGGAATATCTTCACATAAACACTGGACAAAAGCATTCTCAGAAACTTCTTCGTGATCTGCCCATTCAACTCACAGAGTTGAACCTTCCTTTTTATGGAGCAGTTTTGAAACACTGTTTTTGGAGAATCTGCAAGTGGATATTTGGAGCGCTTTGAGGCCTATGGTAGAAAAAGAAATATCTGCCTCTAAAAACTAGACAGAAGCATTCTGAGAAACTTCTTTGTGATGTTTGCATTCAACTACCAGA…	TRUE	PASS	No	NA
chr5	66754216	66754218	+	L1	L1Ta	3937	6048	2152	FALSE	0.980948	60	97.11	12	11	1	ATCC_guppy|12	ATCC_guppy|8	NA	AAG	AGAGGTACAAGGAGGAACTGGTACCATTCCTTCTGAAACTATTCCAATCAATAGAAAAAGAGGGAATCCTCCCTAACTCTTTTTACGAGGCCAGCATCATTCTGATACCAAAGCCAGGCAGAGACACAACCAAAAAAGAGAATTTTAGACCAATATCCTTGATGAACATTGATGCAAAAATCCTCAATAAAATACTGGCAAACCGAATCCAGCAGCACATCAAAAAGCTTATTCACCATGATCAAGTGGGCTTCATCCCTGGGATGCAAGGCTGGTTCAATATACGCAAATCAATAAATGTAATCCAGCATATAAACAGAGCCAAAGACAAAAACCACATGATTATCTCAGTAGATGCAGAAAAAACCTTTGACAAAATTCAACTACACTTCATGCTAA…	TRUE	PASS	Yes	MAST4|protein_coding;MAST4|lncRNA
chr5	99864309	99864309	-	L1	L1Ta	1872	6056	7388	TRUE	0.566865	60	90.8695	15	6	1	ATCC_guppy|15	NA	NA	NA	CAATGAATATCTAAAATGTGAATACACTCACATAACTACCATTCAAACCTAAAAATGTAAGACTTACTCAGAAATCCTTTACCACCTTTCATGGTCATTCTTTCTACCTCTTATTCAAGTAGGTCCTAACCTGACCCTAAAAAATAATAGACACGTTTTTGTTCTTTATATAATTTTCATTTGAATCTTGCTTCTTGCACTCAACATTATATTTGTAGGTAATTCATTCAAGTTCTCTAACATGAGCTCATTTATTTATATTGATCTATACTGTTCCATTATAAGTATATATGTAAAAATGTATATCATCATGTATGTCCTGCTCTTCAAAAAATTGTGTTTTATATCAAGTTTAGGGCTATTTCTATTATACAGAAGTGGAATTGCTAGGCCATGGGA…	TRUE	PASS	No	NA
chr5	149677521	149677537	+	ALU	AluYb8	1	310	308	FALSE	1	60	95.9181	12	12	1	ATCC_guppy|12	ATCC_guppy|16	NA	AAAAAAAATTAGCTGGG	TAGAGCTATGGCAAAAAACAGGAGGGGAGGACTCAGATGACAGAAGGTTGGGAAAAACTTGGATAGTAAAAAGAGCACTGGGTTTGGAGTCCTGAAACTGTGTGTAAGCACTTATGTCCTCCTCCTCCCAGTTGTGAGGACTCGTTGACATCCAGGATGGGAAAGGGCTCCAGGAACCCTGGGGCCTCTTGGGACATTCCTTATTGTCAGAATAACAACAGGAGGCAGTCTCCACCCTGATCCTCCCACTGGGTCCTGGGCATGAAGGTGGGAGTTAGCAGTGTGGGGTAAGGTTAGTGTCCACTTCATTCTAGTAACTTTTTTGGTTCATAAAAGAAATTAAGCCTGAAAAGCAAATCTCCCCAAAGATAAAATATTCAAGGCCGGGCATGGTGGCTC…	TRUE	PASS	Yes	NA
chr6	101101357	101101369	-	L1	L1Ta	5306	6079	1182	TRUE	1	60	99.8303	5	4	1	ATCC_guppy|5	ATCC_guppy|17	NA	TCATTGTTGTCTT	CTTTTTTACAATCCACGTATGAACAAGATCATGCATTATTTGTCTATTTGTGCCTGGCTTACTTCACTTAACATAATGTCTTCCAGGGTCATCCATGTTGTTGCAAATGACATGATTTCCTTCTCTTTAAAGGCTGAATAGCATGCCACTAAATATAAATACTATATATAAAATGTATTTTCTTTGCCTATTCATCTGTTGAGGAACATTTAGGTTGATTCCATACCATGGCTATTGAGTATAATGCTGCAATGAACATGGGAGTGGAGATATCTCTTTGGCATATTGATTTTATTTTCTTTGGATATATACCTAGTAGTGGGTTGGCTGGGTCATATGGTAGTTCTATTGTTTTTTGGAACCTCCCCACTGTTTTCCATAATGGCTATACTTTACTTT…	TRUE	PASS	Yes	NA
chr7	12253800	12253814	+	L1	L1preTa	4251	4544	293	FALSE	1	60	90.78	20	20	1	ATCC_guppy|20	ATCC_guppy|7	NA	AACCAAAAAAGAGCC	ATCAGTAAACATAACCCATCACATAAACAGAACCAATGACAAAAACCACATGATTATCTCAATAGATGCAGAAAAGGCCTTTGATAAAATAAACACCCCTTCATGCTAAAAATTCTCAATAAACTAGGTAGTGATGGAACGTATCTCAAAATAACAAGACCTATTCATGCCAAACCCACAGCCAATATCATACTGAATGGCCAAATGCTGGAAGCATTCCCTTTGAAAACTGGCACAAGACAAGGATGCGGTCTCTCACCCTTCCTATTCAAAATAATATTGGAAGTTCTGGCCAGGGCAATCAGGCAAGAGAAAGAAATAAAGGGTACTCAAGTAGGAAGAGAGGGAGACAAATTGTCTCTGTTTGCAGATGACATGATTGTATATTTAGAAAACCCC…	TRUE	PASS	No	NA
chr7	57066128	57066129	+	ALU	AluYa5	37	294	283	FALSE	0.922261	30.5	90.66	6	6	1	ATCC_guppy|6	ATCC_guppy|16	NA	AC	AGACAATGTAAGGTACAACCAATCGATAAAACTTCTAAGTGATTTCTTTCAGATTCAGTATGTGTTATTCAATGAAGTAGTAACAATCTAATTTATCAAATCGTATCAAATATCTATTCCAATTACAGCCATTCCCCACTTGGCTTTATTTTCTAAAATGTTTATTTTCCTACTTATTATTAACATAAAATATTATGCTAGCTCCTGGAGCAATTTGCGTTTTAGCAATGCAAACATTTTTTATATTTGCATAGGCAAAGTATGGTCATCATTCCTCTCtTTTAAGAGATATATTTCCAGTAGAATTCTACTATTTATGTTTTCACCTGGGATATAGTTTAACTCATGTATCCACACAGTAGAATTTTGTATATTTAGAAAAAAACTTCATGATACTGT…	TRUE	PASS	No	AC122133.1|unprocessed_pseudogene;PHKG1P4|unprocessed_pseudogene
chr7	60944182	60944206	+	SVA	SVA_F	0	1391	1731	FALSE	0.998267	57	92.0844	3	3	1	ATCC_guppy|3	ATCC_guppy|33	NA	AAATAAATTTAAGAATTAATGACTG	GTTATAAACTGAGTCAGTATCTCATGATTTCATCCCCATTAACGCCATCCGTAGCCCTATGTTTGATAAATGTAGTGTCTTTTTCCATGCCTGTCACATCTCTATTGCTCATTTATTTTTCTCCTTGTCCCTTATAGGGAGCATTGCCTATCTCTAGATTAAGCTAAAGTTGCATCTTAAAAAAACGCAATAACCTGTTCAAACTTTCTCACACAGAGAAATGTTTGTTAAGTAATTAAAGTGTAGATGATGATACACAGAGCTTGATTAAATAAGATGCCAAAGTACCCTTGTGATTCAGAATATGAATGGTATTTAATGCCTTTGAAATTAATAATTGCTGAGTAACATTAATTAATGCCAATATTTCAGAAGTTGTTCTGGTTAGTGAAATGTGTA…	TRUE	PASS	No	NA
chr7	61729049	61729059	+	ALU	AluYa5	0	322	320	FALSE	1	60	99.1759	18	18	1	ATCC_guppy|18	ATCC_guppy|11	NA	AGAAATATCCCTC	TGCAGATTCTACAAAAAGACTGTTTCCAAACTGTTCAATCAAAAGAATGGTTCAACTCTGAgGAAAAGAAAGCACACATCAGAAAGAAGTTTCTCAGAAAGCTAAAGTCTAGTTTTTGTGTGAAGATATTTCGTTTTTCACCATGGGCCTCAAAGGGCTCACAAATATCCCTTTGCAGATTCTACAAAAAGATTGTTTCCAAACTGCTCAATTGAAAGAAATGTTCAACAATGGAGATGAAAGCACACATCACAAAATAGTTTCTCAGAAAGTTTCTGTCTACTTTTGATGTGAAGATATTTATTTTTTCACAATACGCCACAAAGCACTCCAAATATCTATCTGCAGATACTGTAAAAAGACTGTTTCCAAACTGCTCAATCAAAAGAAAGGTTCAAC…	TRUE	PASS	Yes	NA
chr9	62848786	62848794	-	ALU	AluYa5	0	312	291	FALSE	1	60	96.9129	17	17	1	ATCC_guppy|17	ATCC_guppy|51	NA	AGCAGTCTT	CACTGTAACCTTACTCCTGGGCTCAATTGATCCTCCCATCTCAGCCTCCCAAGTGTCTTGGTCTACAGGCACCTACCACCATGCTTGGCTAATTAAAAAAAAAAATTAGAGATGGGGTTGTGCTATGTTGCCCAGGCAGGTGTCAAAATCTTGGCCTCAAGCAATGCTCCTGCTTTGGCCTGTCTAAGCATTGAGATTATAGGCATGGGCCACCGTGCCTGGCCCTGTAATATGTATTTAGCATATACACTGTGATAGGCACAAGAAAGTCTCTGATAGTTCAGTAAAAAACTGCAATGATGTTTGCAACAGGTAATTAAGTTTGGCCACGATTCTTTTGAGTGTCATAACACTGTCCTAAGAAAAAGTCTATATTTCCACTTTACTGGGTGTGTGAAA…	TRUE	PASS	No	CDK2AP2P2|processed_pseudogene;PTGER4P2|lncRNA;PTGER4P2|transcribed_processed_pseudogene
chr9	100260307	100260371	-	ALU	AluYa5	47	321	272	FALSE	1	60	99.0428	14	14	1	ATCC_guppy|14	ATCC_guppy|7	NA	GCCTCCCGAGTAGCTGGGATTACAGGCATGCACCACCACATCTGGCTAATTTTTATAATGTTTTT	ATGATTTTCTTTTCTTTTTTTTTTTTGTTTGTTGAGATGGAGTCTCGCTTCGTCACCCAGGCTGGAGTGCAGTGGCACCATCTCTGCCCATTGCAACTTCTGCCTCCTGGGTTCAAGTGATTCTTCTGCCTCAGCCTCCTGAGTAGCTGGGATTACAGGCGCACACCACCATGCCCAGCTAATTGTTGTATTTTTAGTAGAGATGGGGTTTCACCATGTTGGCCAGGCTGGTCTCAAATTCCTGACCTTGTGATCTGCCTACCTCAGCCTCCCAAAGTGCTAGGATTACAGATGTGAGCCACCATGTCCGACCTATTACATTTTCTTTTCttTTTTTTTTTTTTTTTTTTTTGAGACAAGAGTCTCATTCTTTCACCCAGGCTGGAGTGCAGTGGCACA…	TRUE	PASS	Yes	INVS|protein_coding
chr10	23508105	23508107	-	L1	L1preTa	3865	4433	569	FALSE	0.998243	60	96.65	14	14	1	ATCC_guppy|14	ATCC_guppy|9	NA	TCA	GTTTTCTTCTAGGGTTTTTATGGTTTTAGGTCTAACGTTTAAGTCTTTAATCCATCTTGAATTAATTTTTGTATAAGGTGTAAGGAAGGGATCCAGTTTCAGGTTTCTACATATGGCTAGCCAGTTTTCCCAGCACCATTTATTAAATAGGGAATCCTTTCCCCATTGCTTGTTTTTCTCAGGTTTGTCAAAGATCAGATAGTTGTAGATATGCGGCGTTATTTCTGAGGGCTCTGTTCTGTTTCATTGATCTATATCTCTGTTTTGGTACCAGTACCATGCTGTTTTGGTTACTGTAGCCTTGTAGTATAGTTTGAAGTCCgGGTAGTGTGATGCCTCCAGCTTTGTTCTTTTGGCTTGGGATTGACTTGGCGATGCGGGCTCTTTTTTGGTTCCATA…	TRUE	PASS	No	AL512603.2|lncRNA
chr10	47923579	47923588	+	ALU	AluYa5	0	306	305	FALSE	0.996721	7	98.4863	3	3	1	ATCC_guppy|3	ATCC_guppy|14	NA	AAAGAATTCT	GTCCCTgGAGGCTAAGTGGCAGGTCCAATCCCATTTAACCAGGTTCAGGTCTTCCCTGCCATGTCCCTGCCgCGGCTCTTcCCACTTAGCTAAGTGGGCACACTGTGtCGGTgGGCACCCGTATTCTGGCCGGTCCAGATAGGCTGGCAAGAGCTGGTTTTGCATCCATTTGCATCGTGAAGACTGGCATTTTGATACTTcCAGtCTGTTTGTTCCTGGGAGACTCTGAGcCAcCAGATTCCAGAGGTCACAGTAAGCCTTGCAGCTTGAGCTGAAAGATGCCAGAGCCGGAGATGTCTGCTGGCAGCAGGCAGGGCTCATTCTGGGACACAGCAACAGATGCCTGGCCTTGGAACCCAGGGATTTCACCTCCACCAGTgGAGACCACGGGCCACTGTG…	TRUE	PASS	No	NPY4R2|protein_coding;AC245041.2|lncRNA
chr10	133785180	133785192	+	ALU	AluYb8	0	323	321	FALSE	1	60	96.9303	5	5	1	ATCC_guppy|5	ATCC_guppy|53	NA	AAGATGCCCCAATC	CTTGACAAGGTCTCTTCCAGAGTATAAACTGTAAATATTAAGAAATCCACATTGTCATTTCTTCTGTGTATATCAACCTTCTGTGTCATTTGTTaAAAATTCATTACCAAACGCAAAGGCACACAGCTTTTCCTCTATAGTTTCTTCTAGAAATTGTATAGTTTTGCATTTTTAGTGTAAGGATGATTTTGAGTGATTATTTGTGTAAGTTGTAAAGTTTTCATCTACATGCATATCATTTCTTATGGTTTCCAATTAATCATTCCCTCACTATTTTTGGGAAAGACACAGGATAGTGGGCTCTGTTAGAGTAGATAGCTAGCTAGACATGAACAGGAGGGGGAGCTCCTGGAAAAGGGAAAGTCTGTGAAGGCTCACCTGGAGGGACCACCAAAAATG…	TRUE	PASS	No	NA
chr11	94944679	94944680	-	L1	L1Ta	5498	6075	560	FALSE	1	60	97.4232	16	16	1	ATCC_guppy|16	ATCC_guppy|10	NA	NA	ACCATTCAAGGCATCCTCTAATTTCTGAAATGTAGCATTTATTCTTTTTACCATAAAGGTTGTATGCTACTTACAAAAATACATATGACTCAAAAGACAAAAATAGTGGAGGGAATCCAGGCAAAGGGAAAATAAGGCTGGAGAGTGACTAGCAAAGGAAGACTGGGATGAGTGGGTGAGGCGTGAGGATCCACTTGGAACCCCATAGCTGGTATGAAGATTATTTTAAGCTGAAGATGTTTGAAATTCAACAGATGCAGAAATAAGTTTTCTTGGAGCTTCCTTTATCTGATTAAAATCAGCAACTTCTGGGAAATGAGGCTGCCATAAATTCCCTCTTCAGGAGGGTCTACTTTCAGAAGGAAGAACTGAAATATACCTACCATAAATCCCCTGGAG…	TRUE	PASS	Yes	NA
chr11	123371084	123371085	+	L1	L1Ta	5813	6061	243	FALSE	1	60	95.8306	15	15	1	ATCC_guppy|15	ATCC_guppy|7	NA	AA	TCCACCTCAGCCGCCGAAAGTGCTGGGATTACAGGTGTGAGCCACTGCACCCGCCTTCAAGAGTTATCAAGAGATAAATTATATTTCCTCTCTGAAGAGAAGGTGAAGTCATCTTCTGAGAGTGAAATAGGGAGTGAGGTGGGAGTTCAGAAAGAATGGAAACGTTTTTGAAGAGTCAAAATTATTGACTGGGGACAAAGGAAAAGATTTCCATACAGTGTTCTGTTGGAGTTGGAAAGCATGCTCTATGTGGCATGATCGTCTCAATCTGCACCATACCCCATGAGCAGCGAGTTGGGGTCCTCTTTGGGTAGATGTTTTGGGAAGGCTGGCAGAATCACAAGGCGCTGAGCATGCTGGTGAGACCCAGGGGAGAGTAAAGCTAGAAGGTGCCTGAAA…	TRUE	PASS	Yes	GRAMD1B|protein_coding
chr12	42038179	42038210	+	ALU	AluYa5	0	291	294	FALSE	0.989796	60	99.66	13	13	1	ATCC_guppy|13	ATCC_guppy|15	NA	AAAAAATTAAAAATTTTAAAATTAAAAAAAA	GTGCTATGCAGCCATAAGGAAGAATGAGATTCTGTCATTTGCAACAACATGAATGGAACTGGAGGTCATTAAGTTAAGTAAAATAAGCCAGGGACAGAAAGACAAACTTTACTTGTTCTTACTTGTTTGTGGGAGTGAAAAATCCAAACAGTTGAAATCATGGAGATAGAGAGTAGAATGATGGTTACCAAAGGTGGCAAGGGCAGGGAGCAGGGAAGTGGGGATGATTAATGGGTACAAAAAATAGTTAGAATGAATAAGACTTAGCATTTGCTGACACAACAAGGTGGCCATTGTCAATAACAATTCAATTGTACATTTTTAATTAACTAAAGTAGTACATTTGGATTGTCTGTGACACAAAGAATAAATGCTTGAGGTGACAACCCATTTACCCTG…	TRUE	PASS	Yes	NA
chr12	67954737	67954750	+	ALU	AluYb9	0	311	311	FALSE	1	60	100	11	11	1	ATCC_guppy|11	ATCC_guppy|10	NA	AAAACCACAATGAG	TGGCTAGCCATATGTAGAAAGCTGAAACTGGATCCCTTCCTTACACCTTATACAAAAATCAATTCAAGATGGATTAAAGACTTAAACGTTAGACCTAAAACCATAAAAACCCTAGAAGAAAACCCAGGCATTACCATTCAGGACATAGGCATGGGCAAGGACTTCATGCCTAAAACACCAAAAGCAATGGCAACAAAAGCCAAAATTGACAAATAGGATCTAATTAAACTAAAGAGCTTCTGCACAGCAAAAGAAACTACCATCAGAGTGAACAGGCAACCCACAAAATGGGAGAAAATTTTCACAGCCTACTCATCTGACAAAGGGCTAATATCCAGAATCTACAATGAACTCAAACAAATTTACAAGAAAAAAACAAACAACCCCATCAAAAAGTGG…	TRUE	PASS	No	LINC01479|lncRNA
chr13	17247510	17247523	+	ALU	AluYa5	34	313	277	FALSE	1	1	96.7831	3	3	1	ATCC_guppy|3	ATCC_guppy|393	NA	AAAACCTAGACAGA	TCTCATAAACTTGTTTGTGATGTGTGAACTCAGCTAACAGAGGTGGATCTTTCTTTTGATAGAGCAGTTCTGAAAAACACTTTTTGTTGAATCTGCAAGTGGACATTTGGATAGATTTGAAGATTTCGTTGGAAACGGGAATATCTTCATATCAAATCTAGACAGAAGCATTCTCAGAAACGTCTTTGTGATGTTTGCATTCAACTCATAGAGTTGAACATTCCCTTTCAGAGAGCAGCTTTGAAGCACTCTTTTTGTAGTATGTGCAAGTGGATATTTGGAGCGCTCTGAGGCCTACGGTGAAAAAGCAAATATCTTCCCATAACCACTAGACAGAAACATTCTCAGAAACTCCTTTATGACGTATGCACTCACCTAACAGAAAAGAACCTTCCTTTT…	TRUE	PASS	No	NA
chr13	60715398	60715447	+	L1	L1Ta	5711	6047	331	FALSE	1	60	98.0701	14	14	1	ATCC_guppy|14	ATCC_guppy|7	NA	AAGAAAATGTGGCACATATACACCATGGACTACTATGCAGCCATAAAAAATGATGAGTTCAT	TACAATGAACTCAAACAAATTTACAAGAAAAAAACAAACAACCCCATCAAAAAGTGGGCGAAGGACATGAACAGACACTTCTCAAAAGAAGACATTTATGCAGCCAAAAAACACATGAAGAAATGCTCATCATCACTGGCCATCAGAGAAATGCAAATCAAAACCACTATGAGATATCATCTCACACCAGTTAGAATGGCAATCATTAAAAAGTCAGGAAACAACAGGTGCTGGAGAGGATGTGGAGAAATAGGAACACTTTTACACTGTTGGTGGGACTGTAAACTAGTTCAACCATTGTGGAAGTCAGTGTGGCGATTCCTCAAGGACCTAGAGCTAGAAATACCATTTGACCCAGCCATCCCATTACTGGGTATATACCCAAATGAGTATAAATCA…	TRUE	PASS	No	LINC00378|lncRNA
chr14	18632470	18632485	-	L1	L1Ta	4612	6041	1431	TRUE	1	59	99.3757	11	11	1	ATCC_guppy|11	ATCC_guppy|43	NA	TTAATATATACTCTTT	TGTGTGACTTTGAGAAAGTCCCTTGGCCTCTCTGAACCCCAGGTCCTTCATTTGTAAAATGGGCCCATTTGATTGTTGTGAGGTTGAATAAAGTTATATAAAACACTTATTGCAGTGCTAGGGAGTGTTTAATATCAGTTAATCAAATGATTAGTAAAGAAGAACTAACGAAGAATAAGAATTGCTCCAAGATCTGGCAGAAGTTCTCTTGACTTCTTTGGCTGAGACACCCTTTCCTTACTGTCTTATTATGCAAGAGAAATAGTGTCTAGGATTCTTCTCTTCTTGCCAACCAGCAGAAACCACTTTCATCCTAGGACACAGCTTGGGTCTCAGGATAGGTTTGTTTTCTGTTTCTTTATTCTGCTCCATTTCACTAAGTTTACTTTGCTTTTTGTT…	TRUE	PASS	No	CR383656.5|unprocessed_pseudogene;CR383656.12|lncRNA;CR383656.1|processed_pseudogene;LINC02297|lncRNA
chr15	101956920	101956924	+	L1	L1Ta	984	5519	3058	FALSE	0.907456	1.5	92.5304	4	1	1	ATCC_guppy|4	ATCC_guppy|85	NA	NA	GAATGCTTGTAACCCTGCCCTGCCCGACCACTTGGAGTTTATCTCTGCTACACCGTCCAGAAAGCCTTCTcCCCAGCACCACAACCCCCCCACCAAGGGTTAGACGTCCCATGCTGCACAGCTGGTGCCCTTTGCCCACCCTTCCCTTTTTCTCAGGATCCTAAGACTCCTGTGCATCTAGAAGGAGTCGGTGGTCCAGTGCTGGCCAATAAGATGTAAGAGCAAATGTTGGGTGGAGATTGTTAGAAACTTCTTAAAAAGAAAGAGACTGGGCTCCTTTCTGCCTTTTACCATTTTTGTGTATGCTTGCCTTCTTCCCATCTGGGACTCTGATGCAGCACCTGCGAATGGGCACACATATTACAACTCTTAGGCTGAAACCCACGTTCCCAGGCAGAG…	TRUE	PASS	No	WASH3P|lncRNA;MIR1302-10|miRNA;FAM138E|lncRNA;AC140725.1|lncRNA
chr16	36566531	36566542	-	ALU	AluYa5	9	308	298	FALSE	0.996644	1	99.0764	3	3	1	ATCC_guppy|3	ATCC_guppy|47	NA	AGACACTCTTTT	TGTTTGGAAAGTCTGCACGTGGATATTTTGACCTCTTTGAGGCCTTCGTTGGAAACGGGTTTTTTTCATGTAAGGCTAGACAGAAGAAATCTCAGTAACTTCCTTGTGTTGTGTGTATTCAACTGACAGAGTTGAACCTTCCTTTAGACAGAGCAGATTCGAAACACTCTTTTTCTGCAATTTGCAAGTGGAGACTTCAAGCGCTTTGAGGCCAAAGGCAGAAAAGGAAATATCTTCGTATAAAAACCCGACAGAATCATTCTCAGAAACTGCTCTGTGATGTGTGCGTTCAACTCACAGAGTTTAACTTTTCTTTTCATTCAGCAGTTTGGAAACACTCTGTTTGTAAAGTCTGCAAGTGGATATCTTGGCCTCTTAGAGGCCTTCGTTGGAAACGGG…	TRUE	PASS	No	NA
chr17	38076286	38076299	-	ALU	AluYb8	0	320	321	FALSE	0.996885	15	97.81	7	7	1	ATCC_guppy|7	ATCC_guppy|3	NA	TTATTTATTTATTT	ACCTCCACTACCTGGGTTCAAGTGATTCTCCTGCTTCAGCCTTCCAAGTAGCTGGGATTACAGGCACGCACCACAGGCCTGGCTAATTTTTTTTTTTTTTTTTTTTTTTTTAGTAGAAATGGGGTTTCACCATGTTGGTCAGGCTGGTGTTGAACTCCTGACCTCAAGTGATCCACCCACCTCAGCCTCCCAAAGTGCTGGGATTACAGGCGTGAGCCACTGTGCCTGGCCAGGACTATCATTTAATACCCATTAGATTGTCAAAAATACTAAAGTTTTTCAGAACATGCTGAAAGTGGGATTTCTTCATTCTTTGCTCATGGGAATGTCAGTTGACACCACTCTAGAGGATAATTTGGCAGTTCTTGGTAAAGTTGAAGATTTATGTCCAACAATCCA…	TRUE	PASS	No	AC233968.1|unprocessed_pseudogene
chr19	29595721	29595735	-	ALU	AluYb8	0	329	327	FALSE	1	60	99.1856	14	14	1	ATCC_guppy|14	ATCC_guppy|13	NA	AACAGACAGTCTTTC	TTCTCTGGAGCACAAGGAGCCGAGGCTGCTCAAAGTTCTGCTGTGTCATTTTTCCTCCTCATTGCCGCCCAGTGAGCATCAAGCATCACTGGTATTAGGGGATAGGAACGGCTTTTAAACCTCTGTCTTCAGGGCCCGTCTGCCAGGTGCAGTTTCTGGCTTCATGTGTTGAGTAGGTTGGTCAAATCAAATCTCCTGGACCCCTCCGAGGATGTGGTTGCCCTGGGCCCTACACAGTGATACATCACACAGCTTCATCCCTTCCAATTAGCGCCGGGTACGCGAATTGATGTACTGAGAATTAACATCATTGATCTTCATCCAAGAATATGGCCAACAAGGCATAATTTTTTTCTGATCAATGTTGCTGATCAATGACCTAATATAAAAAGAGGGAAA…	TRUE	PASS	Yes	NA
chr19	52888464	52888471	+	ALU	AluYa5	127	289	312	FALSE	0.50641	60	82.28	8	8	1	ATCC_guppy|8	ATCC_guppy|8	NA	NA	ACAGTGAAAGTCCAGATGCTACATCATGAAGCTTTTCATTTCAAAATCAATACAGCTTCCATTTTAGTCAAGCAAGGATGCAACTCCCAAGAGAAACAAGAGAAAATACAAAGATCCACAAGGGCACATCCCCACTTCTGGAGGGAAGTTATCCTCACCCAGGGAGACCAGGTTCCTATAATTCTCCAGCATCACGTCTCTGTATAGAGTCCTCTGAGCAGGGTCCAGGCACTTCCACTCCTCCTGAGAGAATTCTATGGCCACGTCCCTGAATGTCAACAGACCCTGAAATGAAAACACATTTTAAGaAAAATGGTTATGGGAGGAGTTCTTATCTTTACAGAAAATGAGAAGAGGAGAGGGAAAGCATGGATTTAATTGCAGAGAATGTTCCaGACA…	TRUE	PASS	No	ZNF320|lncRNA;ZNF468|protein_coding;ZNF320|protein_coding
chr22	22644830	22644866	-	ALU	AluYa5	15	217	285	FALSE	0.684211	60	83.59	11	11	1	ATCC_guppy|11	ATCC_guppy|5	NA	GCTGAGATCGCACCATTGCACTCCAGCCTGGGCAACA	AACTGGGGATGGGCTGAACGGGCTCCAGGCAACTGAGCCCTACTGGCAGGTCCTCGGCCTGGGCCCGAACAGGAAGGAGGGGCACAGAGTGCCCAGGTAACCGCTCCTGGGAGCAGTGGGGAACCGTCGGTTGCTTGAACTCTCGAGAGCTGGGCTCTGAGCGTCCTCGTCCAGCCGCCAACTCGGCCAAAGGCTAAGCCAGCAGTTTCTTCTGTTGCCGGGCAACGCGCCTTTTAAACCTGAGGGAGCGGGCGCGTGAGCGCATCACGGCGCCCGTGACAGAGCGAGCTTAACGGATTAATAAGCGCAGCCAGGTACCCGCGCGAGGCACTTGCTGGCAATGGCGGGAGGCGGACGTGGGGGGTCATGCAATAGGTACTGGAAGGAGAGAGGCGGGCA…	TRUE	PASS	No	GGTLC2|nonsense_mediated_decay;POM121L1P|lncRNA;POM121L1P|transcribed_unprocessed_pseudogene;GGTLC2|protein_coding
chrX	31452231	31452242	+	ALU	AluYa5	0	308	306	FALSE	1	60	97.3109	4	4	1	ATCC_guppy|4	ATCC_guppy|17	NA	AAAAAAATAGCA	GGGATACTTTGCAGACTGAGCGAATACAACCCTCTGCCTTTAGTATCACTTATGCTTCTGGTAGAGACATTCTCGACAATAAATTATGCCATTGAAACGTACTTTaAAAAAAAAAAAAGGGATGTGATTGCATTTTTTTCCAGCAACAGTTTTTATTGTGATAGCCTGAAGGCAAAATATTATGCAGTTTCTTTTCGTTGTCTCCTTCCGTTCAGTTTTCAGGGCAATTCTTGTAAACTTTCATATTTGGGCATGATCACTTTTGACGAGTAAACTGAATAACAATATAAATAATGAAACAGACTCAGAACTAATGGCCTAGATTTAGCATAATCAGAAACACTTAAGAAAGGTTAAAGTCaaAAAAAAAAGATCTTGGGAAAACAATATTAAGTTTGT…	TRUE	PASS	Yes	DMD|protein_coding
chrX	44442983	44442995	-	ALU	AluYa5	0	295	295	FALSE	1	60	97.63	3	3	1	ATCC_guppy|3	ATCC_guppy|23	NA	AACACCATTTCTT	AAAAAAAAAACACAAACTGAAACAGGATGTTGGAATAGCTAATGGCTTGACTTCATTTCAATACTTTTAATACTGACCTTTCTGTTTGCCTTTTAGCCTGTTTCATTTTTTACTAGTTTCTGTTATCCCCAAAGCGCCATATCTGAAAGACAATATGACAACTAAGAAACAAATCATAATTATGAAAGTCCTCTGTGCATTGGTTTAAGGATTAAAATGTcCAAATTTCAAATGTTGATGGGTTCACATGATTTGTGCCTGATGAAGATAGTAGAGTTAGAAGAGCAGGCAGAGTTGTGAGAATCAAGGAGTCTGGGACATGACGACAGGGACCAACTCCCAGCCAATATAAGGAGCCTGTCCCCTCACTGTTtaTGcTGGCTAGAATTTGGGCAAGAA…	TRUE	PASS	No	NA
chrX	45728353	45728367	-	ALU	AluYa5	0	296	291	FALSE	1	60	96.13	9	9	1	ATCC_guppy|9	ATCC_guppy|6	NA	GAAGGTTTATTTCTT	GTTTAACACTTAAATATATGGCTACATTGAGGTGAAAGACGGACGGCAGGAACAATGGGAGGAAACAAGTGCATTAGAAAACACATGAATATTATCATGAATTTAAGTTAAAAGGAGAGCACTGTTCTGAATAACAATGACCAACTGAACAAACACATTTACATCTGTCATAGAGTCACAAGAACAAAGAGAAGAGAGAGAAGACAACAGTAATAAATTTATGGAAGCCAGAAAACAGATGGATAGATGGTAACTGACCTAAAAGGCTCAACTCAGCTGAATTCTAAGCCAGCAGCAGGAAAACCAGAAACAACCCAGTTTGCATCTCAGAACTTTTTCCTAACAGCTTAGGAATTGGTGGCAGCTGTAGAAATGCTGGTTAAAGTAAGGCTAAAAACA…	TRUE	PASS	Yes	AC234772.1|processed_pseudogene
chr7	118330955	118330970	-	L1	L1Ta	4928	6073	489	TRUE	1	60	97.4572	5	5	1	ECACC_guppy|5	ECACC_guppy|32	NA	ATATTTGGATTATTTT	AAACATATTGAGGTAAGGGACATTGCATCTTGATaAAAACAAGTTTAATTTTAACAAAAAGACTACCTTGAACTCCTTACCACCAGGCTAAGAAGTGTTAAGTAGCAATTAGTTTGAATGATACACTCTGAGGTGAGCAGAGTGATGACTAATAGCTGAGGGtTGAGCCAGACATTGAAAAACAAAACCAAACAAATTAGACGCTGTTTTTTTAAAGATATTTCTAGAAAAATTTAAAGACTGTGTGCAATGACGGTAACCATTGGAGAAACAAACCTCAAACAGTCCATCTCCTgAATTATATTACCTGAAGCTCCAGCATTAAAgGGCATAGCaAGAGAAAAATATGCCCAGTTTCAGGGATAAAAAGTTGGTTACCTCAGTCTCTATTGTCCTGCA…	TRUE	PASS	Yes	ANKRD7|lncRNA
chr13	17672164	17672168	-	L1	L1Ta	4441	6050	1607	FALSE	1	14.5	98.1721	4	4	1	ECACC_guppy|4	ECACC_guppy|603	NA	GCTTT	CCTTTGGTGAAAAAGGGAATGTCTTCCCATAAAAACTAGACAGAAGCATTCTCAGAAACTTGTTTGTGATGTGTGTACCCAGCTAAAGGAGTTGAACATTTCTATTGATAGAGCAGTTTTGAAACACTCTTTTTGTGGAAAATGCAAGTGGATATTTGGATAGCTTGGAGGATTTCGTTGGAAGCGGGAATTCAAATAAAAGGTAGACAGCAGCATTCTCAGAAATTTCTTTCTGATGTCTGCATTCAACTCATAGAGTTGAAGATTCCCTTTCATAGAGCAGGTTTGAAACACTCTTTTGGAGTATCTGGATGTGGACATTTGGAGGGCTTTGATGCCTACGGTGAAAAAGTAAATATCTTCCCATAAAAACGAGACAGAAGGATTCTCAGAAACAAG…	TRUE	PASS	No	NA
